# Comparing Brain-Behavior Relationships Across Dimensional, Tail-Sampled, and Propensity-Matched Models

**DOI:** 10.1101/2025.05.23.655740

**Authors:** K. Murtha, L. Dorfschmidt, R.A.I. Bethlehem, K. Kang, S. Vandekar, A.F. Alexander-Bloch, R. Waller, J. Seidlitz

## Abstract

Large population cohorts are needed to perform brain-wide association studies (BWAS), with evidence that sampling from the tails of a distribution increases effect sizes and improves reproducibility. However, studies rarely compare how variability in sample sociodemographic characteristics relates to imaging or behavioral phenotypes within BWAS. To address this gap, we derived estimates for brain-behavior associations using multivariate regression models, comparing effect sizes for dimensional, tail-sampled, and propensity matched groups. Data were obtained from the Adolescent Brain Cognitive Development (ABCD) Study®. The independent variables were brain structural imaging phenotypes, with a range of biological and psychological outcomes as dependent variables. We found expected increases in the magnitude of effect sizes moving from full-sample dimensional models to tail-sampled group-based models. However, findings for the propensity-matched group models suggested a non-uniform impact on BWAS (i.e., both increased and decreased effect sizes). Results suggest that sampling from the tails of the distribution of measures of brain structure generally increases effect sizes across biological, clinical, and cognitive outcomes.
