## Supplementary_Tables for "Comparing Brain-Behavior Relationships Across Dimensional, Tail-Sampled, and Propensity-Matched Models": S1_cGM_demos.xlsx

### Sheet: Sheet1
Table S1. Demographic information for samples derived for cGM models and ANOVA comparisons.
	Total	Average	Match High	Match Low	Tails High	Tails Low	Omnibus Test Statisric	Omnibus P-Value	Match High : Average	Match Low : Average	Tails High : Average	Tails Low : Average	Match Low : Match High	Tails High : Match High	Tails Low : Match High	Tails High : Match Low	Tails Low : Match Low	Tails Low : Tails High
Chi-Square Tests
Sex							134.166	3.86831e-25	0.217818	0.737092	4.44609e-18	4.04348e-09	0.0817571	2.51976e-14	0.00120731	4.66254e-09	3.24266e-07	1.49512e-28
Male	3,531 (56.51%)	2,583 (56.84%)	244 (61.31%)	225 (55.01%)	157 (34.89%)	322 (72.04%)
Female	2,716 (43.47%)	1,960 (43.13%)	154 (38.69%)	184 (44.99%)	293 (65.11%)	125 (27.96%)
Intersex	1 (0.02%)	1 (0.02%)	0 (0.00%)	0 (0.00%)	0 (0.00%)	0 (0.00%)
Ethnicity							77.4251	6.11331e-16	0.41422	0.943248	9.14986e-10	2.14477e-08	0.647326	1.63116e-08	0.00237087	2.79447e-07	0.000302243	2.51355e-18
Hispanic/Latino/Latina	1,180 (18.89%)	854 (18.79%)	82 (20.60%)	78 (19.07%)	32 (7.11%)	134 (29.98%)
Non Hispanic/Latino/Latina	5,068 (81.11%)	3,690 (81.21%)	316 (79.40%)	331 (80.93%)	418 (92.89%)	313 (70.02%)
Race							615.952	9.43892e-121	0.000173612	1.55652e-07	5.02129e-23	2.62913e-84	2.37189e-11	7.33204e-17	9.07682e-40	1.53974e-23	5.88857e-29	7.82674e-87
White	4,224 (67.61%)	3,146 (69.23%)	274 (68.84%)	266 (65.04%)	416 (92.44%)	122 (27.29%)
Black/African American	874 (13.99%)	568 (12.50%)	25 (6.28%)	86 (21.03%)	8 (1.78%)	187 (41.83%)
Asian	128 (2.05%)	91 (2.00%)	8 (2.01%)	16 (3.91%)	3 (0.67%)	10 (2.24%)
Other	266 (4.26%)	180 (3.96%)	26 (6.53%)	9 (2.20%)	1 (0.22%)	50 (11.19%)
More than one race	756 (12.10%)	559 (12.30%)	65 (16.33%)	32 (7.82%)	22 (4.89%)	78 (17.45%)
ANOVA Tests
Age (Years)	9.52 (±0.51)	9.51 (±0.51)	9.49 (±0.51)	9.50 (±0.52)	9.58 (±0.50)	9.51 (±0.50)	1.90054	0.107433	0.879895	0.984904	0.11235	0.999973	0.997845	0.102824	0.968498	0.203034	0.997746	0.337912
Pubertal Stage	2.07 (±0.83)	2.07 (±0.83)	2.12 (±0.84)	2.04 (±0.83)	1.88 (±0.78)	2.26 (±0.85)	12.2711	0	0.824166	0.922823	3.55e-05	3.78e-05	0.629981	0.0003398	0.0869041	0.0497587	0.0006868	0
Parent Education	16.88 (±2.54)	16.93 (±2.52)	16.71 (±2.34)	17.37 (±2.04)	18.39 (±1.39)	14.61 (±2.63)	146.981	0	0.433133	0.0035075	0	0	0.0010452	0	0	0	0	0
Household Income	7.34 (±2.35)	7.44 (±2.25)	7.03 (±2.24)	7.80 (±1.89)	8.92 (±0.97)	4.57 (±2.47)	248.875	0	0.0037058	0.010128	0	0	5.5e-06	0	0	0	0	0
Motion (Euler)	65.84 (±31.71)	65.36 (±30.47)	65.32 (±26.55)	68.47 (±42.41)	74.55 (±35.61)	59.93 (±31.03)	12.2711	0	0.824166	0.922823	3.55e-05	3.78e-05	0.629981	0.0003398	0.0869041	0.0497587	0.0006868	0
cGM	0.50 (±0.29)	0.50 (±0.21)	0.93 (±0.04)	0.08 (±0.04)	0.94 (±0.04)	0.07 (±0.04)	2510.13	0	0	0	0	0	0	0.967897	0	0	0.885984	0
WM	0.50 (±0.29)	0.50 (±0.24)	0.87 (±0.13)	0.15 (±0.15)	0.84 (±0.15)	0.14 (±0.14)	1092.25	0	0	0	0	0	0	0.323163	0	0	0.967771	0
sGM	0.50 (±0.28)	0.50 (±0.25)	0.82 (±0.16)	0.21 (±0.18)	0.82 (±0.16)	0.17 (±0.16)	820.545	0	0	0	0	0	0	1	0	0	0.123063	0
CSF	0.48 (±0.29)	0.48 (±0.28)	0.61 (±0.28)	0.40 (±0.28)	0.62 (±0.27)	0.37 (±0.29)	75.0504	0	0	4e-07	0	0	0	0.998328	0	0	0.71421	0
