## Supplementary_Tables for "Comparing Brain-Behavior Relationships Across Dimensional, Tail-Sampled, and Propensity-Matched Models": S2_sGM_demos.xlsx

### Sheet: Sheet1
Table S2. Demographic information for samples derived for sGM models and ANOVA comparisons.
	Total	Average	Match High	Match Low	Tails High	Tails Low	Omnibus Test Statisric	Omnibus P-Value	Match High : Average	Match Low : Average	Tails High : Average	Tails Low : Average	Match Low : Match High	Tails High : Match High	Tails Low : Match High	Tails High : Match Low	Tails Low : Match Low	Tails Low : Tails High
Chi-Square Tests
Sex							179.363	1.40115e-34	0.000589286	0.944755	1.69478e-24	7.97272e-10	0.0046304	2.6732e-27	0.00515214	3.44729e-17	1.18007e-07	3.06381e-34
Male	3,531 (56.51%)	2,589 (56.41%)	325 (65.39%)	291 (56.50%)	87 (26.61%)	239 (74.92%)
Female	2,716 (43.47%)	2,000 (43.57%)	172 (34.61%)	224 (43.50%)	240 (73.39%)	80 (25.08%)
Intersex	1 (0.02%)	1 (0.02%)	0 (0.00%)	0 (0.00%)	0 (0.00%)	0 (0.00%)
Ethnicity							29.6199	5.84863e-06	0.742697	0.726203	4.4839e-05	0.00177444	0.606974	0.000192264	0.0332989	0.00112415	0.00734499	7.63824e-08
Hispanic/Latino/Latina	1,180 (18.89%)	872 (19.00%)	98 (19.72%)	94 (18.25%)	32 (9.79%)	84 (26.33%)
Non Hispanic/Latino/Latina	5,068 (81.11%)	3,718 (81.00%)	399 (80.28%)	421 (81.75%)	295 (90.21%)	235 (73.67%)
Race
White	4,224 (67.61%)	3,157 (68.78%)	357 (71.83%)	341 (66.21%)	266 (81.35%)	103 (32.29%)	369.055	1.08984e-68	0.000920759	0.00275406	4.05288e-08	2.5087e-56	8.42034e-07	4.34125e-05	5.89565e-37	3.73929e-08	6.59611e-26	1.19574e-44
Black/African American	874 (13.99%)	596 (12.98%)	39 (7.85%)	90 (17.48%)	12 (3.67%)	137 (42.95%)
Asian	128 (2.05%)	97 (2.11%)	4 (0.80%)	16 (3.11%)	10 (3.06%)	1 (0.31%)
Other	266 (4.26%)	201 (4.38%)	21 (4.23%)	10 (1.94%)	2 (0.61%)	32 (10.03%)
More than one race	756 (12.10%)	539 (11.74%)	76 (15.29%)	58 (11.26%)	37 (11.31%)	46 (14.42%)
ANOVA Tests
Age (Years)	9.52 (±0.51)	9.51 (±0.51)	9.51 (±0.51)	9.52 (±0.51)	9.61 (±0.49)	9.52 (±0.50)	2.73471	0.0273504	0.999691	0.983486	0.0098581	0.999437	0.982931	0.0472982	0.998042	0.149443	0.999822	0.177464
Pubertal Stage	2.07 (±0.83)	2.06 (±0.83)	2.08 (±0.82)	2.05 (±0.82)	1.98 (±0.81)	2.33 (±0.80)	8.79673	4e-07	0.997664	0.99691	0.338697	5e-07	0.987544	0.427872	0.000266	0.704407	3.1e-05	8e-07
Parent Education	16.88 (±2.54)	16.92 (±2.53)	16.75 (±2.26)	17.17 (±2.24)	18.44 (±1.32)	14.41 (±2.72)	117.067	0	0.579359	0.207409	0	0	0.0568486	0	0	0	0	0
Household Income	7.34 (±2.35)	7.41 (±2.29)	7.19 (±2.18)	7.73 (±1.88)	8.98 (±0.95)	4.23 (±2.32)	209.276	0	0.213963	0.0140667	0	0	0.0008587	0	0	0	0	0
Motion (Euler)	65.84 (±31.71)	65.12 (±30.74)	66.96 (±29.27)	67.89 (±37.15)	74.99 (±39.54)	61.76 (±28.81)	9.46177	1e-07	0.731022	0.323647	5e-07	0.354826	0.99015	0.0033856	0.147609	0.0131925	0.0510737	1.1e-06
cGM	0.50 (±0.29)	0.51 (±0.25)	0.80 (±0.19)	0.19 (±0.16)	0.85 (±0.16)	0.14 (±0.13)	822.511	0	0	0	0	0	0	0.0344273	0	0	0.0339748	0
WM	0.50 (±0.29)	0.50 (±0.24)	0.84 (±0.16)	0.14 (±0.14)	0.86 (±0.14)	0.15 (±0.14)	1029.52	0	0	0	0	0	0	0.890652	0	0	0.999809	0
sGM	0.50 (±0.28)	0.50 (±0.20)	0.93 (±0.04)	0.08 (±0.04)	0.93 (±0.04)	0.07 (±0.04)	2430.23	0	0	0	0	0	0	0.990654	0	0	0.980433	0
CSF	0.48 (±0.29)	0.48 (±0.28)	0.57 (±0.27)	0.41 (±0.29)	0.63 (±0.26)	0.39 (±0.30)	48.7134	0	0	2.1e-05	0	3e-07	0	0.0263106	0	0	0.616707	0
