## Supplementary_Tables for "Comparing Brain-Behavior Relationships Across Dimensional, Tail-Sampled, and Propensity-Matched Models": S3_WM_demos.xlsx

### Sheet: Sheet1
Table S3. Demographic information for samples derived for WM models and ANOVA comparisons.
	Total	Average	Match High	Match Low	Tails High	Tails Low	Omnibus Test Statisric	Omnibus P-Value	Match High : Average	Match Low : Average	Tails High : Average	Tails Low : Average	Match Low : Match High	Tails High : Match High	Tails Low : Match High	Tails High : Match Low	Tails Low : Match Low	Tails Low : Tails High
Chi-Square Tests
Sex							54.3813	5.8222e-09	0.0311767	0.426734	5.94748e-07	0.0011562	0.313507	2.73509e-09	0.190558	3.52124e-07	0.0256882	1.18378e-10
Male	3,531 (56.51%)	2,563 (56.06%)	315 (62.13%)	321 (58.90%)	135 (40.91%)	197 (67.01%)
Female	2,716 (43.47%)	2,008 (43.92%)	192 (37.87%)	224 (41.10%)	195 (59.09%)	97 (32.99%)
Intersex	1 (0.02%)	1 (0.02%)	0 (0.00%)	0 (0.00%)	0 (0.00%)	0 (0.00%)
Ethnicity							51.8705	1.4682e-10	0.309744	0.87365	0.000223113	1.117e-08	0.375629	0.000147757	0.000272191	0.00234675	5.32806e-06	2.42103e-11
Hispanic/Latino/Latina	1,180 (18.89%)	848 (18.55%)	104 (20.51%)	99 (18.17%)	34 (10.30%)	95 (32.31%)
Non Hispanic/Latino/Latina	5,068 (81.11%)	3,724 (81.45%)	403 (79.49%)	446 (81.83%)	296 (89.70%)	199 (67.69%)
Race							424.916	2.1563e-80	0.000881726	0.000489492	3.49267e-12	7.74227e-61	3.05274e-06	3.40167e-07	1.34941e-43	1.18686e-09	1.61439e-36	3.07778e-55
White	4,224 (67.61%)	3,122 (68.29%)	360 (71.01%)	372 (68.26%)	290 (87.88%)	80 (27.21%)
Black/African American	874 (13.99%)	610 (13.34%)	38 (7.50%)	87 (15.96%)	11 (3.33%)	128 (43.54%)
Asian	128 (2.05%)	91 (1.99%)	9 (1.78%)	21 (3.85%)	6 (1.82%)	1 (0.34%)
Other	266 (4.26%)	197 (4.31%)	19 (3.75%)	9 (1.65%)	3 (0.91%)	38 (12.93%)
More than one race	756 (12.10%)	552 (12.07%)	81 (15.98%)	56 (10.28%)	20 (6.06%)	47 (15.99%)
ANOVA Tests
Age (Years)	9.52 (±0.51)	9.51 (±0.51)	9.53 (±0.50)	9.51 (±0.50)	9.47 (±0.51)	9.57 (±0.50)	1.59367	0.173008	0.955599	1	0.589885	0.34817	0.983188	0.471013	0.82501	0.75909	0.537592	0.110086
Pubertal Stage	2.07 (±0.83)	2.07 (±0.83)	2.12 (±0.83)	2.06 (±0.80)	1.86 (±0.78)	2.36 (±0.81)	14.6327	0	0.688263	0.99971	0.0001784	0	0.791051	0.0001552	0.0005506	0.0065425	4.7e-06	0
Parent Education	16.88 (±2.54)	16.92 (±2.50)	16.83 (±2.37)	17.36 (±1.97)	18.20 (±1.63)	13.99 (±2.94)	133.801	0	0.918177	0.0007051	0	0	0.0035633	0	0	7.6e-06	0	0
Household Income	7.34 (±2.35)	7.39 (±2.29)	7.20 (±2.14)	7.89 (±1.73)	9.04 (±0.89)	3.79 (±2.15)	255.437	0	0.315674	5.2e-06	0	0	2.9e-06	0	0	0	0	0
Motion (Euler)	65.84 (±31.71)	65.51 (±31.24)	68.59 (±34.96)	65.95 (±29.45)	57.18 (±23.70)	75.73 (±40.82)	14.5004	0	0.227944	0.997992	3.77e-05	8e-07	0.658764	3.4e-06	0.0172739	0.000664	0.0001834	0
cGM	0.50 (±0.29)	0.50 (±0.25)	0.84 (±0.15)	0.16 (±0.13)	0.86 (±0.13)	0.12 (±0.12)	1053.41	0	0	0	0	0	0	0.483729	0	0	0.165076	0
WM	0.50 (±0.29)	0.50 (±0.21)	0.93 (±0.04)	0.07 (±0.04)	0.93 (±0.04)	0.07 (±0.04)	2470.73	0	0	0	0	0	0	1	0	0	0.99997	0
sGM	0.50 (±0.28)	0.50 (±0.24)	0.85 (±0.14)	0.17 (±0.15)	0.84 (±0.15)	0.15 (±0.15)	1035.4	0	0	0	0	0	0	0.999982	0	0	0.724668	0
CSF	0.48 (±0.29)	0.48 (±0.28)	0.57 (±0.29)	0.39 (±0.28)	0.63 (±0.27)	0.38 (±0.27)	57.4684	0	0	0	0	1e-07	0	0.0295932	0	0	0.982132	0
