## Supplementary_Tables for "Comparing Brain-Behavior Relationships Across Dimensional, Tail-Sampled, and Propensity-Matched Models": S4_CSF_demos.xlsx

### Sheet: Sheet1
Table S4. Demographic information for samples derived for WM models and ANOVA comparisons.
	Total	Average	Match High	Match Low	Tails High	Tails Low	Omnibus Test Statisric	Omnibus P-Value	Match High : Average	Match Low : Average	Tails High : Average	Tails Low : Average	Match Low : Match High	Tails High : Match High	Tails Low : Match High	Tails High : Match Low	Tails Low : Match Low	Tails Low : Tails High
Chi-Square Tests
Sex							175.566	8.77653e-34	4.00824e-15	4.01062e-15	4.61392e-06	0.0176372	0.0558985	1.58717e-22	0.300237	1.80484e-23	0.154916	0.00213362
Male	3,531 (56.51%)	2,596 (55.28%)	194 (82.20%)	329 (75.46%)	402 (46.21%)	10 (100.00%)
Female	2,716 (43.47%)	2,099 (44.70%)	42 (17.80%)	107 (24.54%)	468 (53.79%)	0 (0.00%)
Intersex	1 (0.02%)	1 (0.02%)	0 (0.00%)	0 (0.00%)	0 (0.00%)	0 (0.00%)
Ethnicity							16.5969	0.00231436	0.451963	0.813404	0.00299342	0.0411819	0.441853	0.0209466	0.086879	0.0988678	0.0396209	0.00933445
Hispanic/Latino/Latina	1,180 (18.89%)	911 (19.40%)	51 (21.61%)	82 (18.81%)	131 (15.06%)	5 (50.00%)
Non Hispanic/Latino/Latina	5,068 (81.11%)	3,785 (80.60%)	185 (78.39%)	354 (81.19%)	739 (84.94%)	5 (50.00%)
Race							26.8206	0.0435206	0.363175	0.898177	0.0422488	0.0337072	0.625642	0.0385764	0.0422932	0.232761	0.0618873	0.0050878
White	4,224 (67.61%)	3,173 (67.57%)	149 (63.14%)	286 (65.60%)	613 (70.46%)	3 (30.00%)
Black/African American	874 (13.99%)	655 (13.95%)	37 (15.68%)	66 (15.14%)	112 (12.87%)	4 (40.00%)
Asian	128 (2.05%)	102 (2.17%)	3 (1.27%)	10 (2.29%)	12 (1.38%)	1 (10.00%)
Other	266 (4.26%)	209 (4.45%)	15 (6.36%)	18 (4.13%)	23 (2.64%)	1 (10.00%)
More than one race	756 (12.10%)	557 (11.86%)	32 (13.56%)	56 (12.84%)	110 (12.64%)	1 (10.00%)
ANOVA Tests
Age (Years)	9.52 (±0.51)	9.51 (±0.51)	9.43 (±0.50)	9.49 (±0.51)	9.61 (±0.50)	9.20 (±0.42)	10.1873	0	0.140524	0.893431	1.9e-06	0.303714	0.661892	2.29e-05	0.621238	0.0004796	0.395154	0.0858318
Pubertal Stage	2.07 (±0.83)	2.07 (±0.83)	1.99 (±0.85)	2.06 (±0.77)	2.12 (±0.85)	2.70 (±0.95)	2.8824	0.0212941	0.646131	0.998248	0.367769	0.113834	0.878669	0.196518	0.0630921	0.631434	0.107986	0.185625
Parent Education	16.88 (±2.54)	16.88 (±2.53)	16.10 (±3.08)	16.62 (±2.54)	17.28 (±2.27)	11.40 (±3.03)	24.1876	0	3.24e-05	0.21362	0.0001905	0	0.083535	0	1e-07	7.03e-05	0	0
Household Income	7.34 (±2.35)	7.34 (±2.31)	6.49 (±2.89)	7.11 (±2.60)	7.70 (±2.12)	2.60 (±1.78)	24.5966	0	5e-07	0.262767	0.0002393	0	0.0094056	0	2.3e-06	0.0001247	0	0
Motion (Euler)	65.84 (±31.71)	65.65 (±31.20)	62.08 (±26.58)	64.86 (±30.02)	68.45 (±36.22)	56.50 (±23.26)	2.65923	0.031058	0.441339	0.98747	0.119188	0.892286	0.814713	0.0492105	0.982483	0.303096	0.92303	0.760059
cGM	0.50 (±0.29)	0.50 (±0.28)	0.54 (±0.30)	0.34 (±0.26)	0.61 (±0.28)	0.27 (±0.26)	70.4899	0	0.0940163	0	0	0.0904216	0	0.0115262	0.0252059	0	0.943195	0.0016556
WM	0.50 (±0.29)	0.49 (±0.28)	0.56 (±0.30)	0.36 (±0.27)	0.59 (±0.28)	0.43 (±0.29)	51.2944	0	0.0039661	0	0	0.959104	0	0.674037	0.62628	0	0.92907	0.415618
sGM	0.50 (±0.28)	0.50 (±0.28)	0.52 (±0.29)	0.35 (±0.26)	0.59 (±0.28)	0.37 (±0.22)	56.0617	0	0.819274	0	0	0.561125	0	0.004162	0.437061	0	0.999632	0.0841796
CSF	0.48 (±0.29)	0.42 (±0.21)	0.91 (±0.06)	0.06 (±0.02)	0.91 (±0.06)	0.05 (±0.02)	2264.97	0	0	0	0	0	0	1	0	0	1	0
