## Supplementary_Tables for "Comparing Brain-Behavior Relationships Across Dimensional, Tail-Sampled, and Propensity-Matched Models": S5_cGM_bio.xlsx

### Sheet: Sheet1
Table S5. Regression results for models predicting biological outcomes using cGM across 3 modeling frameworks, controlling for covariates
	Birthweight		Gestational Age		Body Mass Index
	B (SE)	RESI	B (SE)	RESI	B (SE)	RESI
	Dimensional Models
cGM	1.05, (0.07)	0.205***	0.23, (0.05)	0.064***	0.94, (0.64)	0.019
Age	-0.15, (0.04)	-0.054***	-0.06, (0.02)	-0.033*	-0.48, (0.99)	-0.006
Sex	-0.39, (0.04)	-0.135***	-0.01, (0.03)	-0.006	-1.03, (0.92)	-0.014
Site ID	-0.01, (0)	-0.036*	0, (0)	-0.025†	-0.08, (0.1)	-0.01
Pubertal Stage	-0.01, (0.02)	-0.005	0.02, (0.02)	0.017	0.87, (0.2)	0.056
Ethnicity	-0.09, (0.05)	-0.022	0, (0.03)	0.001	-0.21, (0.83)	-0.003
Race	0.02, (0.01)	0.017	0.02, (0.01)	0.023	-0.05, (0.18)	-0.004
Parental Education	0, (0.01)	-0.005	0.01, (0.01)	0.013	-0.16, (0.03)	-0.068
Combined Income	0.01, (0.01)	0.019	-0.01, (0.01)	-0.019	-0.14, (0.13)	-0.014
	Tail-Sampled Models
cGM Group	1, (0.08)	0.314***	0.23, (0.05)	0.105***	0.37, (0.21)	0.042
Age	-0.14, (0.07)	-0.049	-0.04, (0.05)	-0.019	0.65, (0.2)	0.08**
Sex	-0.54, (0.07)	-0.183***	-0.13, (0.05)	-0.06*	0.19, (0.21)	0.022
Site ID	-0.01, (0.01)	-0.042	0, (0)	-0.013	0.02, (0.02)	0.033
Pubertal Stage	0.01, (0.05)	0.007	0.05, (0.03)	0.038	0.6, (0.13)	0.113***
Ethnicity	-0.05, (0.1)	-0.013	-0.01, (0.07)	-0.004	-1.57, (0.31)	-0.121***
Race	0.01, (0.03)	0.008	0.01, (0.02)	0.01	0.08, (0.08)	0.027
Parental Education	0, (0.02)	-0.001	0, (0.01)	0.007	-0.12, (0.06)	-0.053*
Combined Income	-0.01, (0.02)	-0.014	-0.01, (0.01)	-0.02	-0.25, (0.06)	-0.108***
	Propensity Matched Models
cGM Group	0.91, (0.1)	0.324***	0.21, (0.07)	0.11*	0.27, (0.28)	0.033
Age	-0.21, (0.1)	-0.076	-0.04, (0.06)	-0.022	0.48, (0.26)	0.064
Sex	-0.55, (0.11)	-0.186***	-0.17, (0.08)	-0.076†	-0.27, (0.29)	-0.033
Site ID	-0.01, (0.01)	-0.038	0.01, (0.01)	0.033	0.07, (0.03)	0.092*
Pubertal Stage	0.04, (0.07)	0.02	0.09, (0.04)	0.07†	0.68, (0.17)	0.142***
Ethnicity	-0.06, (0.14)	-0.018	-0.04, (0.08)	-0.018	-1.79, (0.4)	-0.158***
Race	0, (0.04)	-0.004	0.03, (0.02)	0.041	0.25, (0.1)	0.085*
Parental Education	0, (0.03)	0.006	0.03, (0.02)	0.065	-0.16, (0.08)	-0.073†
Combined Income	-0.03, (0.03)	-0.032	-0.04, (0.02)	-0.079†	-0.25, (0.09)	-0.099**
