## Supplementary_Tables for "Comparing Brain-Behavior Relationships Across Dimensional, Tail-Sampled, and Propensity-Matched Models": S6_sGM_bio.xlsx

### Sheet: Sheet1
Table S6. Regression results for models predicting biological outcomes using sGM across 3 modeling frameworks, controlling for covariates
	Birthweight		Gestational Age		Body Mass Index
	B (SE)	RESI	B (SE)	RESI	B (SE)	RESI
	Dimensional Models
sGM	0.88, (0.07)	0.173***	0.15, (0.05)	0.041**	0.11, (1.3)	0.001
Age	-0.14, (0.04)	-0.049***	-0.06, (0.02)	-0.032†	-0.48, (0.99)	-0.006
Sex	-0.37, (0.04)	-0.128***	-0.01, (0.03)	-0.003	-0.98, (0.82)	-0.015
Site ID	-0.01, (0)	-0.041**	-0.01, (0)	-0.027†	-0.08, (0.11)	-0.01
Pubertal Stage	-0.02, (0.02)	-0.012	0.02, (0.02)	0.015	0.85, (0.18)	0.061
Ethnicity	-0.08, (0.05)	-0.019	0.01, (0.03)	0.002	-0.2, (0.83)	-0.003
Race	0, (0.01)	0.005	0.01, (0.01)	0.019	-0.07, (0.19)	-0.004
Parental Education	0, (0.01)	-0.005	0.01, (0.01)	0.013	-0.16, (0.03)	-0.067
Combined Income	0.03, (0.01)	0.032*	-0.01, (0.01)	-0.014	-0.12, (0.16)	-0.01
	Tail-Sampled Models
sGM Group	0.86, (0.08)	0.289***	0.18, (0.05)	0.086**	1.17, (0.21)	0.134***
Age	-0.11, (0.07)	-0.04	-0.03, (0.05)	-0.015	0.46, (0.21)	0.055*
Sex	-0.45, (0.07)	-0.157***	0, (0.05)	0.001	-0.1, (0.21)	-0.012
Site ID	-0.01, (0.01)	-0.038	0, (0)	-0.015	0.04, (0.02)	0.052†
Pubertal Stage	0.04, (0.05)	0.02	0.05, (0.03)	0.035	0.67, (0.13)	0.123***
Ethnicity	-0.13, (0.1)	-0.032	0.01, (0.07)	0.005	-1.04, (0.32)	-0.081***
Race	0.01, (0.03)	0.011	0.01, (0.02)	0.02	-0.01, (0.07)	-0.002
Parental Education	-0.02, (0.02)	-0.022	-0.01, (0.01)	-0.016	-0.18, (0.06)	-0.078***
Combined Income	0.02, (0.02)	0.033	0, (0.01)	0.005	-0.3, (0.06)	-0.119***
	Propensity Matched Models
sGM Group	0.81, (0.09)	0.287***	0.23, (0.06)	0.114**	1.04, (0.28)	0.119***
Age	-0.17, (0.09)	-0.062	-0.06, (0.06)	-0.028	0.25, (0.26)	0.031
Sex	-0.44, (0.1)	-0.15***	0.05, (0.07)	0.024	-0.41, (0.27)	-0.047
Site ID	-0.01, (0.01)	-0.02	0, (0.01)	-0.004	0.05, (0.02)	0.061†
Pubertal Stage	0.03, (0.06)	0.015	0.07, (0.04)	0.054	0.58, (0.17)	0.108**
Ethnicity	-0.01, (0.13)	-0.004	0.05, (0.09)	0.016	-0.98, (0.4)	-0.076*
Race	0.01, (0.03)	0.013	0, (0.02)	0.003	0.06, (0.09)	0.02
Parental Education	0, (0.03)	-0.006	0.01, (0.02)	0.025	-0.22, (0.08)	-0.082**
Combined Income	-0.01, (0.03)	-0.01	-0.02, (0.02)	-0.029	-0.34, (0.09)	-0.118***
