## Supplementary_Tables for "Comparing Brain-Behavior Relationships Across Dimensional, Tail-Sampled, and Propensity-Matched Models": S7_WM_bio.xlsx

### Sheet: Sheet1
Table S7. Regression results for models predicting biological outcomes using WM across 3 modeling frameworks, controlling for covaraites
	Birthweight		Gestational Age		Body Mass Index
	B (SE)	RESI	B (SE)	RESI	B (SE)	RESI
	Dimensional Models
WM	0.76, (0.07)	0.152***	0.12, (0.04)	0.033*	-0.31, (0.99)	-0.004
Age	-0.13, (0.04)	-0.046**	-0.06, (0.02)	-0.031*	-0.48, (1)	-0.006
Sex	-0.35, (0.04)	-0.121***	0, (0.03)	-0.001	-0.96, (0.85)	-0.014
Site ID	-0.01, (0)	-0.042**	-0.01, (0)	-0.028*	-0.08, (0.11)	-0.01
Pubertal Stage	-0.02, (0.02)	-0.011	0.02, (0.02)	0.015	0.85, (0.18)	0.061
Ethnicity	-0.08, (0.05)	-0.021	0, (0.03)	0.001	-0.2, (0.84)	-0.003
Race	0.01, (0.01)	0.006	0.01, (0.01)	0.019	-0.07, (0.19)	-0.004
Parental Education	0, (0.01)	0.001	0.01, (0.01)	0.015	-0.15, (0.03)	-0.068
Combined Income	0.03, (0.01)	0.032*	-0.01, (0.01)	-0.013	-0.12, (0.16)	-0.009
	Tail-Sampled Models
WM Group	0.79, (0.08)	0.262***	0.16, (0.05)	0.076*	0.73, (0.2)	0.088***
Age	-0.13, (0.07)	-0.048	-0.04, (0.05)	-0.022	0.62, (0.2)	0.077**
Sex	-0.48, (0.08)	-0.164***	-0.14, (0.05)	-0.063*	-0.03, (0.2)	-0.003
Site ID	-0.01, (0.01)	-0.04	0, (0)	-0.012	0.03, (0.02)	0.038
Pubertal Stage	0.07, (0.05)	0.035	0.07, (0.03)	0.051†	0.75, (0.12)	0.15***
Ethnicity	-0.13, (0.1)	-0.033	-0.01, (0.07)	-0.004	-1.29, (0.3)	-0.106***
Race	0.02, (0.03)	0.018	0.04, (0.02)	0.056†	0.05, (0.07)	0.018
Parental Education	0.01, (0.02)	0.016	0.01, (0.01)	0.016	-0.19, (0.06)	-0.085***
Combined Income	0.01, (0.02)	0.007	0, (0.01)	-0.005	-0.2, (0.05)	-0.094***
	Propensity Matched Models
WM Group	0.84, (0.09)	0.292***	0.2, (0.06)	0.099**	0.68, (0.24)	0.087*
Age	-0.2, (0.09)	-0.071†	-0.05, (0.06)	-0.023	0.34, (0.23)	0.045
Sex	-0.51, (0.1)	-0.167***	-0.14, (0.07)	-0.06	-0.3, (0.25)	-0.038
Site ID	-0.01, (0.01)	-0.041	0, (0.01)	0.007	0.04, (0.02)	0.053
Pubertal Stage	0.06, (0.06)	0.033	0.08, (0.04)	0.06	0.58, (0.15)	0.12***
Ethnicity	-0.08, (0.12)	-0.02	-0.02, (0.08)	-0.006	-1.25, (0.35)	-0.11***
Race	-0.04, (0.03)	-0.035	0.02, (0.02)	0.023	0.13, (0.08)	0.048
Parental Education	0.03, (0.03)	0.034	0.01, (0.02)	0.027	-0.23, (0.07)	-0.094**
Combined Income	0.01, (0.03)	0.014	0, (0.02)	0.003	-0.19, (0.07)	-0.079*
