## Supplementary_Tables for "Comparing Brain-Behavior Relationships Across Dimensional, Tail-Sampled, and Propensity-Matched Models": S8_CSF_bio.xlsx

### Sheet: Sheet1
Table S8. Regression results for models predicting biological outcomes using CSF across 3 modeling frameworks, controlling for covariates
	Birthweight		Gestational Age		Body Mass Index
	B (SE)	RESI	B (SE)	RESI	B (SE)	RESI
	Dimensional Models
CSF	0.24, (0.07)	0.047***	-0.07, (0.04)	-0.021	3.45, (2.92)	0.015
Age	-0.14, (0.04)	-0.051***	-0.06, (0.02)	-0.031†	-0.58, (1.08)	-0.007
Sex	-0.34, (0.04)	-0.115***	0.01, (0.03)	0.003	-1.16, (1.04)	-0.014
Site ID	-0.01, (0)	-0.045***	-0.01, (0)	-0.029†	-0.08, (0.1)	-0.01
Pubertal Stage	-0.03, (0.02)	-0.016	0.02, (0.02)	0.014	0.85, (0.18)	0.058
Ethnicity	-0.08, (0.05)	-0.02	0.01, (0.03)	0.002	-0.24, (0.8)	-0.004
Race	0, (0.01)	0	0.01, (0.01)	0.018	-0.06, (0.18)	-0.004
Parental Education	0, (0.01)	0.002	0.01, (0.01)	0.016	-0.17, (0.03)	-0.064
Combined Income	0.04, (0.01)	0.049***	0, (0.01)	-0.009	-0.13, (0.14)	-0.012
	Tail-Sampled Models
CSF Group	0.31, (0.08)	0.097**	-0.03, (0.06)	-0.012	4.53, (3.65)	0.031
Age	-0.15, (0.08)	-0.052	-0.06, (0.05)	-0.031	-3.67, (4.38)	-0.021
Sex	-0.37, (0.08)	-0.116***	-0.03, (0.06)	-0.012	-3.86, (3.97)	-0.025
Site ID	-0.01, (0.01)	-0.034	-0.01, (0)	-0.05	-0.37, (0.4)	-0.023
Pubertal Stage	0.01, (0.05)	0.005	0.04, (0.03)	0.028	1.52, (0.73)	0.053
Ethnicity	-0.18, (0.11)	-0.043	0.02, (0.08)	0.005	2.84, (3.57)	0.02
Race	-0.01, (0.03)	-0.007	-0.01, (0.02)	-0.015	-0.46, (0.67)	-0.018
Parental Education	-0.01, (0.02)	-0.012	0, (0.01)	0.01	-0.18, (0.08)	-0.056
Combined Income	0.03, (0.02)	0.042	-0.01, (0.01)	-0.027	0.16, (0.45)	0.009
	Propensity Matched Models
CSF Group	0.46, (0.13)	0.145**	0.02, (0.08)	0.012	0.59, (0.31)	0.073
Age	-0.23, (0.11)	-0.08	-0.1, (0.07)	-0.052	0.51, (0.29)	0.068
Sex	-0.24, (0.14)	-0.067	-0.03, (0.1)	-0.01	-0.19, (0.32)	-0.023
Site ID	0, (0.01)	-0.001	0, (0.01)	-0.017	0.07, (0.03)	0.104*
Pubertal Stage	0.05, (0.07)	0.029	0.03, (0.05)	0.025	0.75, (0.21)	0.138***
Ethnicity	-0.29, (0.16)	-0.077	-0.11, (0.09)	-0.045	-0.73, (0.42)	-0.068
Race	0.01, (0.04)	0.012	0.02, (0.02)	0.026	0.15, (0.1)	0.057
Parental Education	0.01, (0.03)	0.008	0.01, (0.02)	0.027	-0.22, (0.07)	-0.123**
Combined Income	0.04, (0.03)	0.062	-0.02, (0.02)	-0.038	-0.12, (0.07)	-0.065
