## Supplementary_Tables for "Comparing Brain-Behavior Relationships Across Dimensional, Tail-Sampled, and Propensity-Matched Models": S10_cGM_cog.xlsx

### Sheet: Sheet1
Table S10. Regression results for models predicting cognitive outcomes using cGM across 3 modeling frameworks, controlling for covariates
	Language		Inhibitory Control		Cognitive Flexibility		Working Memory		Processing Speed		Episodic Memory		Reading
	B (SE)	RESI	B (SE)	RESI	B (SE)	RESI	B (SE)	RESI	B (SE)	RESI	B (SE)	RESI	B (SE)	RESI
	Dimensional Models
cGM	3.62, (0.32)	0.144***	1.13, (0.41)	0.035**	3.64, (0.51)	0.091***	1.18, (0.41)	0.037**	0.1, (0.66)	0.002	1.23, (0.54)	0.029*	2.96, (0.29)	0.13***
Age	3.42, (0.17)	0.252***	2.67, (0.22)	0.156***	2.62, (0.28)	0.12***	2.91, (0.22)	0.167***	5.43, (0.36)	0.192***	2.61, (0.3)	0.112***	2.55, (0.16)	0.207***
Sex	0.13, (0.18)	0.009	-0.12, (0.22)	-0.007	-0.53, (0.28)	-0.024	1.43, (0.23)	0.08***	2.41, (0.37)	0.084***	1.8, (0.31)	0.074***	0.04, (0.16)	0.004
Site ID	-0.02, (0.02)	-0.014	-0.01, (0.02)	-0.005	0.04, (0.02)	0.019	0, (0.02)	0.001	0.01, (0.03)	0.003	0.02, (0.03)	0.007	-0.02, (0.01)	-0.016
Pubertal Stage	-0.66, (0.12)	-0.072***	0.05, (0.14)	0.005	-0.62, (0.17)	-0.045***	-0.41, (0.14)	-0.036**	-0.34, (0.22)	-0.019	-0.63, (0.19)	-0.043**	-0.1, (0.1)	-0.012
Ethnicity	1.04, (0.24)	0.056***	-0.59, (0.32)	-0.024	-0.17, (0.4)	-0.005	-0.58, (0.31)	-0.024†	-0.75, (0.52)	-0.018	-0.98, (0.42)	-0.029*	-0.05, (0.22)	-0.003
Race	-0.1, (0.07)	-0.018	0.07, (0.08)	0.012	-0.01, (0.11)	-0.002	-0.03, (0.08)	-0.005	0.02, (0.14)	0.001	-0.2, (0.11)	-0.022	0.16, (0.06)	0.033*
Parental Education	0.62, (0.05)	0.172***	0.16, (0.06)	0.035**	0.54, (0.07)	0.094***	0.28, (0.05)	0.065***	0.26, (0.09)	0.035**	0.33, (0.08)	0.055***	0.46, (0.04)	0.14***
Combined Income	0.73, (0.05)	0.188***	0.57, (0.07)	0.107***	1, (0.08)	0.157***	0.65, (0.07)	0.127***	0.64, (0.1)	0.08***	0.69, (0.08)	0.106***	0.53, (0.05)	0.15***
	Tail-Sampled Models
cGM Group	3, (0.38)	0.193***	0.69, (0.49)	0.034	3.47, (0.61)	0.137***	0.24, (0.48)	0.012	-1.22, (0.79)	-0.037	1.36, (0.65)	0.051†	2.45, (0.36)	0.168***
Age	3.84, (0.33)	0.28***	3.46, (0.45)	0.187***	2.6, (0.54)	0.117***	3.18, (0.44)	0.176***	5.82, (0.7)	0.201***	2.41, (0.57)	0.102***	2.94, (0.31)	0.227***
Sex	0.45, (0.36)	0.031	0.6, (0.46)	0.032	-0.01, (0.56)	0	2.02, (0.45)	0.108***	3.4, (0.72)	0.115***	1.7, (0.59)	0.07*	0.67, (0.32)	0.051†
Site ID	-0.01, (0.03)	-0.008	-0.03, (0.04)	-0.018	-0.02, (0.04)	-0.01	-0.07, (0.04)	-0.047	-0.11, (0.06)	-0.043	0, (0.05)	0	-0.02, (0.03)	-0.018
Pubertal Stage	-0.25, (0.22)	-0.029	-0.19, (0.29)	-0.016	-0.04, (0.33)	-0.003	-0.16, (0.28)	-0.014	-0.32, (0.43)	-0.018	-0.22, (0.36)	-0.015	0.03, (0.2)	0.003
Ethnicity	0.57, (0.44)	0.031	-0.76, (0.64)	-0.029	0.29, (0.77)	0.009	0.58, (0.6)	0.023	0.24, (1.01)	0.006	-0.81, (0.81)	-0.024	-0.35, (0.42)	-0.02
Race	-0.03, (0.13)	-0.005	0.23, (0.17)	0.034	0.17, (0.21)	0.02	0.11, (0.17)	0.016	-0.09, (0.28)	-0.008	0.22, (0.22)	0.024	0.18, (0.12)	0.036
Parental Education	0.75, (0.09)	0.213***	0.15, (0.12)	0.031	0.6, (0.14)	0.106***	0.25, (0.11)	0.055†	0.16, (0.18)	0.022	0.19, (0.15)	0.03	0.51, (0.09)	0.144***
Combined Income	0.67, (0.09)	0.184***	0.66, (0.14)	0.119***	1.03, (0.15)	0.169***	0.83, (0.12)	0.169***	0.8, (0.2)	0.1***	0.82, (0.15)	0.13***	0.54, (0.09)	0.149***
	Propensity Matched Models
cGM Group	2.92, (0.52)	0.2***	0.48, (0.63)	0.027	4.36, (0.8)	0.192***	0.25, (0.63)	0.014	-1.09, (1.05)	-0.037	1.08, (0.88)	0.043	2.26, (0.46)	0.175***
Age	3.8, (0.49)	0.276***	3.62, (0.63)	0.205***	3.01, (0.78)	0.137***	3.91, (0.6)	0.23***	5.55, (1.02)	0.192***	2.61, (0.84)	0.109**	3.07, (0.45)	0.242***
Sex	0.34, (0.55)	0.022	0.1, (0.65)	0.005	-0.38, (0.81)	-0.017	1.78, (0.65)	0.097*	3.6, (1.09)	0.117**	1.77, (0.9)	0.069	0.51, (0.47)	0.039
Site ID	0, (0.04)	0.003	-0.09, (0.06)	-0.055	-0.03, (0.07)	-0.017	-0.07, (0.05)	-0.049	-0.16, (0.09)	-0.063	-0.06, (0.07)	-0.03	-0.02, (0.04)	-0.014
Pubertal Stage	-0.67, (0.32)	-0.075†	-0.27, (0.42)	-0.023	-0.28, (0.5)	-0.02	0.06, (0.39)	0.006	0.09, (0.61)	0.005	0.21, (0.54)	0.013	-0.1, (0.28)	-0.012
Ethnicity	0.99, (0.64)	0.055	-0.03, (0.88)	-0.001	2.29, (1.15)	0.071†	1.93, (0.85)	0.08*	0.37, (1.41)	0.009	1.11, (1.12)	0.035	0.53, (0.59)	0.032
Race	-0.15, (0.19)	-0.029	0.08, (0.23)	0.012	-0.25, (0.3)	-0.03	0.05, (0.24)	0.007	-0.85, (0.41)	-0.074†	-0.06, (0.32)	-0.006	0.1, (0.16)	0.021
Parental Education	0.92, (0.14)	0.239***	0.27, (0.16)	0.06	0.87, (0.22)	0.14***	0.27, (0.17)	0.057	0.4, (0.29)	0.048	0.14, (0.24)	0.02	0.58, (0.13)	0.156***
Combined Income	0.46, (0.14)	0.115**	0.62, (0.2)	0.11**	1.06, (0.26)	0.146***	0.75, (0.18)	0.147***	0.93, (0.33)	0.1**	0.84, (0.25)	0.118**	0.36, (0.13)	0.099*
