## Supplementary_Tables for "Comparing Brain-Behavior Relationships Across Dimensional, Tail-Sampled, and Propensity-Matched Models": S11_sGM_cog.xlsx

### Sheet: Sheet1
Table S11. Regression results for models predicting cognitive outcomes using sGM across 3 modeling frameworks, controlling for covariates
	Language		Inhibitory Control		Cognitive Flexibility		Working Memory		Processing Speed		Episodic Memory		Reading
	B (SE)	RESI	B (SE)	RESI	B (SE)	RESI	B (SE)	RESI	B (SE)	RESI	B (SE)	RESI	B (SE)	RESI
	Dimensional Models
sGM	3.74, (0.32)	0.147***	1.8, (0.41)	0.056***	3.19, (0.51)	0.079***	1.74, (0.42)	0.053***	1.79, (0.66)	0.035*	1.14, (0.55)	0.027†	2.89, (0.28)	0.13***
Age	3.44, (0.17)	0.254***	2.68, (0.22)	0.157***	2.65, (0.28)	0.121***	2.92, (0.22)	0.167***	5.43, (0.36)	0.192***	2.62, (0.3)	0.112***	2.57, (0.16)	0.208***
Sex	0.17, (0.18)	0.012	-0.14, (0.22)	-0.008	-0.45, (0.28)	-0.02	1.42, (0.23)	0.08***	2.33, (0.37)	0.081***	1.82, (0.31)	0.075***	0.09, (0.16)	0.007
Site ID	-0.02, (0.02)	-0.018	-0.01, (0.02)	-0.005	0.03, (0.02)	0.016	0, (0.02)	0	0.01, (0.03)	0.004	0.01, (0.03)	0.007	-0.02, (0.01)	-0.019
Pubertal Stage	-0.7, (0.12)	-0.076***	0.04, (0.14)	0.004	-0.66, (0.17)	-0.048***	-0.41, (0.14)	-0.037**	-0.33, (0.22)	-0.019	-0.64, (0.19)	-0.043**	-0.13, (0.1)	-0.016
Ethnicity	1.09, (0.24)	0.059***	-0.57, (0.31)	-0.023	-0.12, (0.4)	-0.004	-0.57, (0.31)	-0.024†	-0.74, (0.52)	-0.018	-0.96, (0.42)	-0.029*	-0.01, (0.22)	-0.001
Race	-0.14, (0.07)	-0.026†	0.07, (0.08)	0.01	-0.06, (0.11)	-0.007	-0.04, (0.08)	-0.006	0.02, (0.13)	0.002	-0.21, (0.11)	-0.024†	0.12, (0.06)	0.026†
Parental Education	0.61, (0.05)	0.169***	0.15, (0.06)	0.034*	0.54, (0.07)	0.094***	0.27, (0.05)	0.064***	0.25, (0.09)	0.034*	0.33, (0.08)	0.055***	0.46, (0.04)	0.138***
Combined Income	0.76, (0.05)	0.195***	0.57, (0.07)	0.107***	1.04, (0.08)	0.162***	0.65, (0.06)	0.128***	0.62, (0.1)	0.077***	0.7, (0.08)	0.108***	0.55, (0.04)	0.158***
	Tail-Sampled Models
sGM Group	3.36, (0.37)	0.224***	1.83, (0.47)	0.096***	2.79, (0.58)	0.119***	1.16, (0.48)	0.059*	1.75, (0.76)	0.057†	0.74, (0.63)	0.029	2.4, (0.33)	0.181***
Age	3.57, (0.34)	0.258***	2.88, (0.45)	0.157***	2.28, (0.54)	0.104***	2.78, (0.46)	0.148***	5.6, (0.72)	0.191***	2.45, (0.59)	0.103***	2.78, (0.31)	0.223***
Sex	0.16, (0.36)	0.011	0.32, (0.46)	0.017	-0.3, (0.56)	-0.013	1.95, (0.47)	0.102***	2.96, (0.74)	0.099***	1.89, (0.62)	0.075**	0.5, (0.32)	0.039
Site ID	0, (0.03)	0.002	0.05, (0.04)	0.027	0.1, (0.05)	0.053†	0.01, (0.04)	0.008	0, (0.06)	0.001	0.01, (0.05)	0.003	0.01, (0.03)	0.011
Pubertal Stage	-0.48, (0.22)	-0.055†	0.14, (0.3)	0.012	-0.21, (0.34)	-0.015	-0.43, (0.31)	-0.034	-0.19, (0.45)	-0.011	-0.55, (0.38)	-0.036	0.09, (0.2)	0.011
Ethnicity	0.44, (0.45)	0.024	-0.5, (0.66)	-0.018	-0.36, (0.78)	-0.011	0.07, (0.61)	0.003	0.73, (1.05)	0.017	-0.42, (0.84)	-0.012	-0.01, (0.43)	-0.001
Race	-0.17, (0.12)	-0.034	0.1, (0.16)	0.015	0.11, (0.2)	0.013	0.05, (0.17)	0.007	-0.04, (0.26)	-0.004	-0.18, (0.22)	-0.02	0.19, (0.12)	0.041
Parental Education	0.69, (0.09)	0.194***	0.13, (0.13)	0.025	0.66, (0.15)	0.108***	0.24, (0.12)	0.05†	-0.01, (0.2)	-0.001	0.3, (0.16)	0.046	0.48, (0.08)	0.142***
Combined Income	0.77, (0.09)	0.211***	0.63, (0.14)	0.107***	1.2, (0.15)	0.192***	0.94, (0.13)	0.173***	0.89, (0.21)	0.106***	0.71, (0.16)	0.108***	0.64, (0.09)	0.176***
	Propensity Matched Models
sGM Group	3.37, (0.44)	0.238***	1.53, (0.55)	0.086*	2.82, (0.68)	0.129***	1.92, (0.53)	0.112***	2.15, (0.89)	0.075*	1.36, (0.76)	0.056	1.96, (0.38)	0.16***
Age	4.43, (0.43)	0.322***	3.02, (0.54)	0.173***	3.04, (0.66)	0.143***	2.98, (0.53)	0.173***	4.79, (0.89)	0.167***	2.23, (0.74)	0.094**	3.4, (0.36)	0.291***
Sex	0.52, (0.46)	0.035	0.1, (0.57)	0.006	-0.16, (0.68)	-0.007	1.62, (0.56)	0.09**	2.18, (0.92)	0.074*	1.62, (0.77)	0.065	-0.17, (0.39)	-0.013
Site ID	0, (0.04)	0.001	-0.02, (0.05)	-0.014	0.05, (0.06)	0.026	0.06, (0.04)	0.039	0.11, (0.08)	0.042	-0.06, (0.06)	-0.03	-0.04, (0.03)	-0.037
Pubertal Stage	-0.79, (0.27)	-0.09**	0.08, (0.34)	0.007	-0.71, (0.42)	-0.052	-0.32, (0.34)	-0.029	0.01, (0.56)	0	0.37, (0.48)	0.023	-0.27, (0.24)	-0.035
Ethnicity	0.86, (0.55)	0.048	-0.39, (0.75)	-0.016	0.79, (0.92)	0.026	-0.5, (0.72)	-0.021	-0.29, (1.26)	-0.007	0.04, (0.96)	0.001	0.15, (0.53)	0.009
Race	-0.3, (0.14)	-0.064†	0.05, (0.19)	0.008	0.14, (0.24)	0.018	0.01, (0.19)	0.002	-0.59, (0.33)	-0.055	-0.25, (0.26)	-0.029	0.15, (0.14)	0.034
Parental Education	0.83, (0.12)	0.207***	0.1, (0.16)	0.019	0.7, (0.19)	0.114***	0.25, (0.15)	0.053	0.11, (0.26)	0.013	0.18, (0.21)	0.028	0.53, (0.1)	0.164***
Combined Income	0.74, (0.14)	0.166***	0.59, (0.18)	0.098**	0.93, (0.22)	0.134***	0.65, (0.17)	0.118***	0.8, (0.28)	0.09*	0.97, (0.23)	0.131***	0.51, (0.12)	0.137***
