## Supplementary_Tables for "Comparing Brain-Behavior Relationships Across Dimensional, Tail-Sampled, and Propensity-Matched Models": S12_WM_cog.xlsx

### Sheet: Sheet1
Table S12. Regression results for models predicting cognitive outcomes using WM across 3 modeling frameworks, controlling for covariates
	Language		Inhibitory Control		Cognitive Flexibility		Working Memory		Processing Speed		Episodic Memory		Reading
	B (SE)	RESI	B (SE)	RESI	B (SE)	RESI	B (SE)	RESI	B (SE)	RESI	B (SE)	RESI	B (SE)	RESI
	Dimensional Models
WM	3.36, (0.31)	0.136***	1.57, (0.4)	0.051***	2.96, (0.5)	0.076***	1.71, (0.39)	0.055***	1.8, (0.65)	0.036**	1.12, (0.53)	0.027†	2.5, (0.28)	0.113***
Age	3.48, (0.17)	0.256***	2.7, (0.22)	0.158***	2.68, (0.28)	0.123***	2.94, (0.22)	0.169***	5.46, (0.36)	0.193***	2.63, (0.3)	0.113***	2.6, (0.16)	0.209***
Sex	0.24, (0.18)	0.017	-0.1, (0.22)	-0.006	-0.4, (0.28)	-0.018	1.44, (0.23)	0.081***	2.36, (0.37)	0.082***	1.83, (0.31)	0.076***	0.14, (0.16)	0.011
Site ID	-0.02, (0.02)	-0.018	-0.01, (0.02)	-0.005	0.03, (0.02)	0.016	0, (0.02)	0	0.01, (0.03)	0.004	0.01, (0.03)	0.007	-0.02, (0.01)	-0.02
Pubertal Stage	-0.69, (0.12)	-0.075***	0.05, (0.14)	0.004	-0.65, (0.17)	-0.048***	-0.41, (0.14)	-0.036**	-0.32, (0.22)	-0.018	-0.64, (0.19)	-0.043**	-0.12, (0.1)	-0.015
Ethnicity	1.06, (0.24)	0.057***	-0.59, (0.31)	-0.024	-0.14, (0.4)	-0.005	-0.58, (0.31)	-0.024†	-0.76, (0.52)	-0.019	-0.97, (0.42)	-0.029*	-0.03, (0.22)	-0.002
Race	-0.13, (0.07)	-0.025†	0.07, (0.08)	0.011	-0.05, (0.11)	-0.006	-0.04, (0.08)	-0.005	0.03, (0.14)	0.003	-0.21, (0.11)	-0.024†	0.13, (0.06)	0.027†
Parental Education	0.63, (0.05)	0.174***	0.16, (0.06)	0.036**	0.55, (0.07)	0.096***	0.28, (0.05)	0.065***	0.26, (0.09)	0.035**	0.34, (0.08)	0.056***	0.47, (0.04)	0.141***
Combined Income	0.76, (0.05)	0.194***	0.57, (0.07)	0.107***	1.03, (0.08)	0.162***	0.65, (0.07)	0.127***	0.61, (0.1)	0.076***	0.69, (0.08)	0.108***	0.56, (0.05)	0.157***
	Tail-Sampled Models
WM Group	2.86, (0.36)	0.193***	1.52, (0.45)	0.082**	2.76, (0.56)	0.12***	1.77, (0.45)	0.097***	1.94, (0.76)	0.063*	0.77, (0.61)	0.031	2.13, (0.32)	0.164***
Age	4.04, (0.34)	0.295***	2.91, (0.44)	0.162***	2.93, (0.54)	0.133***	3.02, (0.44)	0.168***	5.31, (0.71)	0.185***	2.31, (0.58)	0.098***	3.36, (0.3)	0.273***
Sex	0.48, (0.35)	0.033	0.62, (0.45)	0.034	0.22, (0.55)	0.01	1.86, (0.45)	0.102***	2.89, (0.72)	0.099***	1.39, (0.6)	0.057†	0.46, (0.31)	0.036
Site ID	-0.02, (0.03)	-0.013	0.01, (0.04)	0.008	0.04, (0.05)	0.024	0.06, (0.04)	0.037	0.03, (0.06)	0.012	-0.01, (0.05)	-0.004	-0.03, (0.03)	-0.026
Pubertal Stage	-0.51, (0.22)	-0.059*	0.04, (0.28)	0.004	-0.56, (0.34)	-0.04	-0.41, (0.28)	-0.035	0.27, (0.45)	0.015	-0.1, (0.38)	-0.007	-0.16, (0.2)	-0.02
Ethnicity	0.35, (0.43)	0.02	-0.91, (0.62)	-0.036	-0.05, (0.76)	-0.002	-0.67, (0.6)	-0.028	-0.77, (1)	-0.019	-1.19, (0.79)	-0.037	-0.37, (0.42)	-0.021
Race	-0.11, (0.12)	-0.022	0.25, (0.16)	0.039	0.31, (0.2)	0.038	0.17, (0.16)	0.026	-0.32, (0.28)	-0.028	-0.11, (0.22)	-0.012	0.22, (0.12)	0.045
Parental Education	0.65, (0.09)	0.178***	0.07, (0.12)	0.014	0.53, (0.15)	0.089***	0.2, (0.11)	0.045	-0.04, (0.18)	-0.006	0.24, (0.16)	0.038	0.43, (0.08)	0.13***
Combined Income	0.78, (0.09)	0.212***	0.72, (0.14)	0.126***	1.08, (0.16)	0.169***	0.77, (0.13)	0.15***	0.83, (0.19)	0.107***	0.7, (0.16)	0.107***	0.69, (0.09)	0.188***
	Propensity Matched Models
WM Group	3.37, (0.44)	0.238***	1.53, (0.55)	0.086*	2.82, (0.68)	0.129***	1.92, (0.53)	0.112***	2.15, (0.89)	0.075*	1.36, (0.76)	0.056	1.96, (0.38)	0.16***
Age	4.43, (0.43)	0.322***	3.02, (0.54)	0.173***	3.04, (0.66)	0.143***	2.98, (0.53)	0.173***	4.79, (0.89)	0.167***	2.23, (0.74)	0.094**	3.4, (0.36)	0.291***
Sex	0.52, (0.46)	0.035	0.1, (0.57)	0.006	-0.16, (0.68)	-0.007	1.62, (0.56)	0.09**	2.18, (0.92)	0.074*	1.62, (0.77)	0.065	-0.17, (0.39)	-0.013
Site ID	0, (0.04)	0.001	-0.02, (0.05)	-0.014	0.05, (0.06)	0.026	0.06, (0.04)	0.039	0.11, (0.08)	0.042	-0.06, (0.06)	-0.03	-0.04, (0.03)	-0.037
Pubertal Stage	-0.79, (0.27)	-0.09**	0.08, (0.34)	0.007	-0.71, (0.42)	-0.052	-0.32, (0.34)	-0.029	0.01, (0.56)	0	0.37, (0.48)	0.023	-0.27, (0.24)	-0.035
Ethnicity	0.86, (0.55)	0.048	-0.39, (0.75)	-0.016	0.79, (0.92)	0.026	-0.5, (0.72)	-0.021	-0.29, (1.26)	-0.007	0.04, (0.96)	0.001	0.15, (0.53)	0.009
Race	-0.3, (0.14)	-0.064†	0.05, (0.19)	0.008	0.14, (0.24)	0.018	0.01, (0.19)	0.002	-0.59, (0.33)	-0.055	-0.25, (0.26)	-0.029	0.15, (0.14)	0.034
Parental Education	0.83, (0.12)	0.207***	0.1, (0.16)	0.019	0.7, (0.19)	0.114***	0.25, (0.15)	0.053	0.11, (0.26)	0.013	0.18, (0.21)	0.028	0.53, (0.1)	0.164***
Combined Income	0.74, (0.14)	0.166***	0.59, (0.18)	0.098**	0.93, (0.22)	0.134***	0.65, (0.17)	0.118***	0.8, (0.28)	0.09*	0.97, (0.23)	0.131***	0.51, (0.12)	0.137***
