## Supplementary_Tables for "Comparing Brain-Behavior Relationships Across Dimensional, Tail-Sampled, and Propensity-Matched Models": S13_CSF_cog.xlsx

### Sheet: Sheet1
Table S13. Regression results for models predicting cognitive outcomes using CSF across 3 modeling frameworks, controlling for covariates
	Language		Inhibitory Control		Cognitive Flexibility		Working Memory		Processing Speed		Episodic Memory		Reading
	B (SE)	RESI	B (SE)	RESI	B (SE)	RESI	B (SE)	RESI	B (SE)	RESI	B (SE)	RESI	B (SE)	RESI
	Dimensional Models
CSF	1.07, (0.31)	0.044***	-0.05, (0.39)	-0.002	0.89, (0.49)	0.023	-0.32, (0.4)	-0.01	0.4, (0.64)	0.008	-0.6, (0.53)	-0.014	0.7, (0.28)	0.032*
Age	3.41, (0.17)	0.248***	2.68, (0.22)	0.156***	2.62, (0.28)	0.12***	2.93, (0.22)	0.167***	5.42, (0.36)	0.191***	2.64, (0.3)	0.113***	2.55, (0.16)	0.204***
Sex	0.3, (0.18)	0.021	-0.04, (0.22)	-0.003	-0.35, (0.28)	-0.016	1.52, (0.23)	0.085***	2.4, (0.37)	0.083***	1.91, (0.31)	0.079***	0.19, (0.16)	0.015
Site ID	-0.03, (0.02)	-0.021	-0.01, (0.02)	-0.007	0.03, (0.02)	0.014	0, (0.02)	-0.002	0.01, (0.03)	0.003	0.01, (0.03)	0.006	-0.02, (0.01)	-0.023
Pubertal Stage	-0.73, (0.12)	-0.079***	0.03, (0.14)	0.003	-0.69, (0.18)	-0.05***	-0.43, (0.14)	-0.038**	-0.34, (0.22)	-0.02	-0.65, (0.19)	-0.044**	-0.15, (0.1)	-0.019
Ethnicity	1.07, (0.24)	0.057***	-0.58, (0.31)	-0.023	-0.14, (0.4)	-0.004	-0.57, (0.31)	-0.024	-0.75, (0.52)	-0.018	-0.96, (0.42)	-0.029*	-0.03, (0.22)	-0.002
Race	-0.16, (0.07)	-0.03*	0.05, (0.08)	0.009	-0.07, (0.11)	-0.009	-0.05, (0.08)	-0.008	0.01, (0.13)	0.001	-0.22, (0.11)	-0.025†	0.11, (0.06)	0.023
Parental Education	0.64, (0.05)	0.174***	0.17, (0.06)	0.037**	0.56, (0.07)	0.097***	0.29, (0.05)	0.067***	0.26, (0.09)	0.035**	0.34, (0.08)	0.057***	0.47, (0.04)	0.142***
Combined Income	0.82, (0.05)	0.208***	0.6, (0.07)	0.112***	1.09, (0.08)	0.17***	0.68, (0.07)	0.133***	0.65, (0.1)	0.081***	0.72, (0.08)	0.112***	0.6, (0.05)	0.168***
	Tail-Sampled Models
CSF Group	1.65, (0.41)	0.104***	0.47, (0.51)	0.023	0.96, (0.63)	0.039	-0.08, (0.52)	-0.004	1.49, (0.82)	0.046	-0.38, (0.69)	-0.014	1.08, (0.37)	0.074**
Age	3.23, (0.35)	0.233***	2.65, (0.44)	0.152***	2.86, (0.56)	0.131***	2.94, (0.45)	0.166***	4.96, (0.74)	0.172***	2.8, (0.61)	0.118***	2.43, (0.31)	0.198***
Sex	0.13, (0.38)	0.009	-0.1, (0.47)	-0.005	-0.68, (0.58)	-0.03	1.87, (0.47)	0.101***	3.01, (0.76)	0.102***	1.54, (0.65)	0.061†	-0.35, (0.33)	-0.027
Site ID	-0.06, (0.03)	-0.053†	0.05, (0.04)	0.033	-0.06, (0.05)	-0.034	0.03, (0.04)	0.019	0.05, (0.06)	0.02	-0.01, (0.05)	-0.007	-0.05, (0.03)	-0.046
Pubertal Stage	-0.4, (0.22)	-0.047	0.55, (0.27)	0.051	-0.57, (0.35)	-0.041	-0.46, (0.31)	-0.039	-0.61, (0.45)	-0.034	-0.8, (0.39)	-0.053†	0.1, (0.2)	0.013
Ethnicity	1.4, (0.49)	0.073*	-0.85, (0.66)	-0.033	0.75, (0.86)	0.023	-0.33, (0.68)	-0.012	-0.64, (1.12)	-0.015	-1.25, (0.92)	-0.035	-0.06, (0.45)	-0.004
Race	0.21, (0.14)	0.037	0.29, (0.15)	0.049	-0.14, (0.21)	-0.017	0.11, (0.17)	0.017	0.14, (0.28)	0.013	0.08, (0.23)	0.009	0.32, (0.12)	0.068*
Parental Education	0.65, (0.1)	0.165***	0.06, (0.13)	0.011	0.46, (0.14)	0.083**	0.22, (0.11)	0.053	0.04, (0.19)	0.006	0.25, (0.15)	0.043	0.55, (0.09)	0.166***
Combined Income	0.79, (0.1)	0.21***	0.7, (0.14)	0.133***	1.22, (0.16)	0.196***	0.76, (0.12)	0.157***	0.78, (0.2)	0.098***	0.71, (0.16)	0.111***	0.62, (0.08)	0.188***
	Propensity Matched Models
CSF Group	1.96, (0.57)	0.134**	0.74, (0.77)	0.038	1.23, (0.87)	0.055	-0.01, (0.82)	0	2.46, (1.2)	0.079	0.52, (0.97)	0.021	1.01, (0.52)	0.076
Age	3.15, (0.54)	0.227***	2.78, (0.69)	0.156***	3.71, (0.83)	0.175***	3.13, (0.73)	0.167***	5.37, (1.11)	0.189***	2.99, (0.92)	0.126**	2.56, (0.49)	0.205***
Sex	-0.12, (0.66)	-0.007	-0.89, (0.86)	-0.04	-1.79, (1)	-0.069	2.13, (0.81)	0.102†	2.43, (1.29)	0.073	1.43, (1.11)	0.05	-0.49, (0.61)	-0.031
Site ID	-0.05, (0.04)	-0.047	0.05, (0.06)	0.034	-0.11, (0.07)	-0.061	0.01, (0.06)	0.003	0.07, (0.09)	0.029	-0.02, (0.08)	-0.008	-0.05, (0.04)	-0.047
Pubertal Stage	-0.56, (0.35)	-0.063	0.42, (0.46)	0.035	-1.42, (0.52)	-0.107*	-0.53, (0.5)	-0.041	-1.02, (0.71)	-0.056	-0.41, (0.61)	-0.026	-0.18, (0.32)	-0.022
Ethnicity	1.51, (0.7)	0.084†	-0.91, (1.07)	-0.033	0.51, (1.28)	0.015	0.13, (1.12)	0.005	-0.9, (1.69)	-0.021	-1.21, (1.39)	-0.034	-0.49, (0.71)	-0.027
Race	0.25, (0.21)	0.048	0.34, (0.24)	0.056	-0.55, (0.31)	-0.069	0.12, (0.26)	0.019	0.37, (0.41)	0.035	-0.03, (0.34)	-0.003	0.31, (0.17)	0.07
Parental Education	0.67, (0.15)	0.177***	0.21, (0.2)	0.041	0.43, (0.18)	0.092†	0.16, (0.16)	0.039	0.01, (0.27)	0.001	0.07, (0.22)	0.013	0.56, (0.12)	0.186***
Combined Income	0.71, (0.14)	0.204***	0.65, (0.2)	0.129***	1.04, (0.2)	0.203***	0.88, (0.18)	0.195***	0.94, (0.3)	0.123**	0.81, (0.24)	0.129**	0.63, (0.12)	0.212***
