## Supplementary_Tables for "Comparing Brain-Behavior Relationships Across Dimensional, Tail-Sampled, and Propensity-Matched Models": S15_cGM_cbcl.xlsx

### Sheet: Sheet1
Table S15. Regression results for models predicting clinical outcomes using cGM across 3 modeling frameworks, controlling for covariates
	Depression Symptoms		Anxiety Symptoms		ADHD Symptoms		ODD Symptoms		CD Symptoms		Somatic Symptoms
	B (SE)	RESI	B (SE)	RESI	B (SE)	RESI	B (SE)	RESI	B (SE)	RESI	B (SE)	RESI
	Dimensional Models
cGM	-0.26, (0.09)	-0.037**	-0.32, (0.11)	-0.036*	-0.77, (0.13)	-0.073***	-0.32, (0.09)	-0.044**	-0.53, (0.1)	-0.066***	-0.07, (0.07)	-0.013
Age	0.04, (0.05)	0.011	-0.09, (0.06)	-0.019	-0.16, (0.07)	-0.028*	-0.08, (0.05)	-0.02	-0.06, (0.05)	-0.013	0.02, (0.04)	0.008
Sex	-0.27, (0.05)	-0.068***	0.05, (0.06)	0.01	-0.93, (0.07)	-0.162***	-0.38, (0.05)	-0.095***	-0.57, (0.05)	-0.134***	0.16, (0.04)	0.053***
Site ID	0, (0)	-0.01	-0.01, (0.01)	-0.021	-0.01, (0.01)	-0.028*	0, (0)	0.01	0, (0)	-0.001	0, (0)	-0.002
Pubertal Stage	0.04, (0.03)	0.016	0.01, (0.04)	0.003	0.13, (0.05)	0.037**	0.07, (0.03)	0.029*	0.08, (0.04)	0.027†	0.05, (0.02)	0.028†
Ethnicity	0.09, (0.07)	0.017	-0.03, (0.09)	-0.005	0.38, (0.1)	0.048***	0.15, (0.07)	0.027†	0.51, (0.07)	0.087***	0.06, (0.05)	0.014
Race	-0.03, (0.02)	-0.018	-0.04, (0.02)	-0.023	-0.01, (0.03)	-0.004	-0.03, (0.02)	-0.019	0.01, (0.02)	0.006	0, (0.01)	-0.003
Parental Education	0.01, (0.01)	0.007	0.02, (0.02)	0.016	0, (0.02)	-0.002	0.02, (0.01)	0.017	-0.03, (0.01)	-0.024	0, (0.01)	-0.002
Combined Income	-0.1, (0.02)	-0.084***	-0.1, (0.02)	-0.066***	-0.16, (0.02)	-0.094***	-0.11, (0.02)	-0.092***	-0.18, (0.02)	-0.116***	-0.04, (0.01)	-0.046***
	Tail-Sampled Models
cGM Group	-0.21, (0.1)	-0.051	-0.31, (0.12)	-0.06†	-0.57, (0.15)	-0.09***	-0.35, (0.11)	-0.079**	-0.48, (0.12)	-0.101***	-0.04, (0.08)	-0.012
Age	-0.2, (0.1)	-0.049	-0.23, (0.11)	-0.049	-0.35, (0.14)	-0.061*	-0.26, (0.1)	-0.065*	-0.17, (0.11)	-0.036	-0.08, (0.07)	-0.026
Sex	-0.14, (0.1)	-0.035	0.1, (0.12)	0.021	-1.06, (0.14)	-0.182***	-0.38, (0.1)	-0.097***	-0.64, (0.11)	-0.138***	0.29, (0.07)	0.095***
Site ID	0, (0.01)	0.01	0, (0.01)	-0.004	-0.01, (0.01)	-0.013	0, (0.01)	0.01	0, (0.01)	0.011	0.01, (0.01)	0.025
Pubertal Stage	0.08, (0.06)	0.032	-0.02, (0.07)	-0.005	0.11, (0.09)	0.03	0.01, (0.06)	0.005	0.03, (0.07)	0.011	0.08, (0.05)	0.042
Ethnicity	0.21, (0.13)	0.038	-0.14, (0.16)	-0.022	0.44, (0.19)	0.058*	0.2, (0.13)	0.036	0.79, (0.15)	0.129***	0.09, (0.09)	0.023
Race	-0.04, (0.04)	-0.029	-0.01, (0.04)	-0.007	-0.03, (0.05)	-0.013	-0.06, (0.04)	-0.043	-0.01, (0.05)	-0.003	0, (0.03)	-0.002
Parental Education	0.01, (0.02)	0.015	0.01, (0.03)	0.008	0.03, (0.04)	0.019	0, (0.02)	-0.002	-0.04, (0.03)	-0.03	0.01, (0.02)	0.018
Combined Income	-0.13, (0.03)	-0.108***	-0.1, (0.03)	-0.076**	-0.2, (0.04)	-0.12***	-0.12, (0.03)	-0.105***	-0.22, (0.04)	-0.132***	-0.07, (0.02)	-0.082***
	Propensity Matched Models
cGM Group	-0.08, (0.14)	-0.02	-0.23, (0.17)	-0.048	-0.41, (0.21)	-0.068†	-0.3, (0.14)	-0.073	-0.25, (0.16)	-0.057	-0.03, (0.11)	-0.009
Age	-0.13, (0.13)	-0.037	-0.1, (0.16)	-0.023	-0.42, (0.2)	-0.075†	-0.18, (0.14)	-0.046	-0.06, (0.14)	-0.015	-0.03, (0.1)	-0.012
Sex	0.08, (0.13)	0.022	0.14, (0.16)	0.031	-0.66, (0.21)	-0.112**	-0.28, (0.14)	-0.069	-0.43, (0.15)	-0.1*	0.19, (0.11)	0.058
Site ID	0.01, (0.01)	0.036	0.01, (0.01)	0.024	0, (0.02)	0	0.01, (0.01)	0.024	0.01, (0.01)	0.027	0.01, (0.01)	0.031
Pubertal Stage	-0.05, (0.08)	-0.023	-0.14, (0.1)	-0.051	0.11, (0.12)	0.03	-0.02, (0.09)	-0.008	-0.06, (0.09)	-0.023	0.12, (0.07)	0.064
Ethnicity	0.09, (0.17)	0.018	-0.19, (0.22)	-0.031	0.56, (0.23)	0.087†	0.29, (0.17)	0.058	0.57, (0.16)	0.125*	0.2, (0.13)	0.055
Race	-0.03, (0.04)	-0.029	-0.01, (0.05)	-0.006	0, (0.07)	0.001	-0.04, (0.05)	-0.028	0.02, (0.05)	0.014	0.03, (0.04)	0.029
Parental Education	-0.01, (0.03)	-0.015	0.03, (0.04)	0.021	0.02, (0.05)	0.013	0, (0.04)	-0.003	-0.04, (0.04)	-0.04	0, (0.03)	0.002
Combined Income	-0.07, (0.04)	-0.066	-0.1, (0.05)	-0.069	-0.18, (0.06)	-0.11**	-0.11, (0.04)	-0.097*	-0.16, (0.05)	-0.109**	-0.05, (0.03)	-0.061
