## Supplementary_Tables for "Comparing Brain-Behavior Relationships Across Dimensional, Tail-Sampled, and Propensity-Matched Models": S16_sGM_cbcl.xlsx

### Sheet: Sheet1
Table S16. Regression results for models predicting clinical outcomes using cGM across 3 modeling frameworks, controlling for covariates
	Depression Symptoms		Anxiety Symptoms		ADHD Symptoms		ODD Symptoms		CD Symptoms		Somatic Symptoms
	B (SE)	RESI	B (SE)	RESI	B (SE)	RESI	B (SE)	RESI	B (SE)	RESI	B (SE)	RESI
	Dimensional Models
sGM	-0.25, (0.09)	-0.034*	-0.3, (0.11)	-0.033*	-0.57, (0.13)	-0.054***	-0.28, (0.09)	-0.038**	-0.38, (0.1)	-0.048***	0, (0.07)	0
Age	0.04, (0.05)	0.011	-0.09, (0.06)	-0.019	-0.16, (0.07)	-0.028*	-0.08, (0.05)	-0.021	-0.06, (0.05)	-0.014	0.02, (0.04)	0.008
Sex	-0.27, (0.05)	-0.069***	0.04, (0.06)	0.009	-0.95, (0.07)	-0.166***	-0.39, (0.05)	-0.097***	-0.59, (0.05)	-0.136***	0.16, (0.04)	0.051***
Site ID	0, (0)	-0.01	-0.01, (0.01)	-0.02	-0.01, (0.01)	-0.026†	0, (0)	0.011	0, (0)	0.002	0, (0)	-0.002
Pubertal Stage	0.04, (0.03)	0.017	0.01, (0.04)	0.004	0.14, (0.05)	0.039**	0.08, (0.03)	0.031*	0.08, (0.04)	0.03*	0.06, (0.02)	0.029†
Ethnicity	0.09, (0.07)	0.016	-0.04, (0.09)	-0.005	0.37, (0.1)	0.047***	0.14, (0.07)	0.026†	0.5, (0.07)	0.086***	0.06, (0.05)	0.014
Race	-0.02, (0.02)	-0.016	-0.04, (0.02)	-0.02	0, (0.03)	0.001	-0.03, (0.02)	-0.017	0.02, (0.02)	0.01	0, (0.01)	-0.002
Parental Education	0.01, (0.01)	0.007	0.02, (0.02)	0.016	0, (0.02)	-0.002	0.02, (0.01)	0.017	-0.03, (0.01)	-0.024†	0, (0.01)	-0.002
Combined Income	-0.1, (0.02)	-0.086***	-0.1, (0.02)	-0.069***	-0.17, (0.02)	-0.1***	-0.11, (0.01)	-0.095***	-0.19, (0.02)	-0.119***	-0.04, (0.01)	-0.048***
	Tail-Sampled Models
sGM Group	-0.31, (0.11)	-0.07*	-0.4, (0.13)	-0.076*	-0.51, (0.15)	-0.08**	-0.3, (0.11)	-0.068*	-0.38, (0.12)	-0.082**	-0.02, (0.08)	-0.005
Age	-0.04, (0.11)	-0.008	-0.25, (0.13)	-0.047	-0.35, (0.15)	-0.058*	-0.24, (0.1)	-0.057*	-0.13, (0.12)	-0.027	-0.1, (0.08)	-0.033
Sex	-0.13, (0.11)	-0.029	0.13, (0.13)	0.025	-1.17, (0.15)	-0.192***	-0.45, (0.1)	-0.109***	-0.69, (0.11)	-0.151***	0.22, (0.08)	0.067*
Site ID	0.01, (0.01)	0.034	0, (0.01)	0.011	-0.01, (0.01)	-0.018	0, (0.01)	-0.005	-0.01, (0.01)	-0.023	0.01, (0.01)	0.041
Pubertal Stage	-0.01, (0.07)	-0.003	-0.11, (0.08)	-0.034	-0.03, (0.09)	-0.008	-0.03, (0.07)	-0.011	0.06, (0.07)	0.019	0.02, (0.05)	0.01
Ethnicity	0.17, (0.14)	0.03	0.16, (0.16)	0.025	0.41, (0.2)	0.051†	0.17, (0.14)	0.031	0.55, (0.15)	0.09**	0.09, (0.1)	0.022
Race	-0.03, (0.04)	-0.019	-0.01, (0.05)	-0.003	-0.04, (0.05)	-0.018	-0.03, (0.04)	-0.023	-0.01, (0.04)	-0.003	0, (0.03)	0.001
Parental Education	0, (0.03)	-0.004	0, (0.03)	-0.002	-0.04, (0.04)	-0.025	-0.02, (0.02)	-0.016	-0.06, (0.03)	-0.051†	0, (0.02)	0.005
Combined Income	-0.13, (0.03)	-0.106***	-0.12, (0.03)	-0.089**	-0.18, (0.04)	-0.101***	-0.1, (0.03)	-0.084***	-0.17, (0.04)	-0.121***	-0.06, (0.02)	-0.066*
	Propensity Matched Models
sGM Group	-0.19, (0.14)	-0.042	-0.26, (0.16)	-0.049	-0.46, (0.19)	-0.074†	-0.16, (0.13)	-0.038	-0.21, (0.13)	-0.05	0.02, (0.1)	0.007
Age	0.02, (0.14)	0.005	-0.28, (0.17)	-0.053	-0.39, (0.19)	-0.065†	-0.22, (0.13)	-0.052	-0.06, (0.14)	-0.014	-0.09, (0.1)	-0.029
Sex	0.03, (0.15)	0.006	0.24, (0.17)	0.043	-0.95, (0.2)	-0.149***	-0.35, (0.14)	-0.082†	-0.51, (0.13)	-0.119**	0.25, (0.11)	0.072
Site ID	0.02, (0.01)	0.044	0.01, (0.01)	0.027	-0.01, (0.02)	-0.014	0, (0.01)	0.002	-0.01, (0.01)	-0.02	0.01, (0.01)	0.046
Pubertal Stage	0.02, (0.09)	0.008	-0.14, (0.1)	-0.043	-0.03, (0.12)	-0.008	-0.01, (0.08)	-0.005	0.08, (0.09)	0.029	0.07, (0.07)	0.034
Ethnicity	0.09, (0.16)	0.018	0.19, (0.19)	0.031	0.45, (0.25)	0.057	0.03, (0.17)	0.005	0.3, (0.17)	0.058	0.12, (0.13)	0.029
Race	-0.02, (0.05)	-0.016	0.01, (0.06)	0.005	-0.05, (0.07)	-0.023	0.01, (0.05)	0.007	-0.01, (0.04)	-0.008	0.05, (0.04)	0.04
Parental Education	-0.03, (0.04)	-0.023	-0.03, (0.04)	-0.024	-0.05, (0.05)	-0.03	-0.02, (0.03)	-0.015	-0.06, (0.04)	-0.056	-0.02, (0.03)	-0.028
Combined Income	-0.07, (0.04)	-0.056	-0.08, (0.05)	-0.049	-0.15, (0.06)	-0.077*	-0.02, (0.04)	-0.019	-0.09, (0.04)	-0.072†	-0.03, (0.03)	-0.036
