## Supplementary_Tables for "Comparing Brain-Behavior Relationships Across Dimensional, Tail-Sampled, and Propensity-Matched Models": S17_WM_cbcl.xlsx

### Sheet: Sheet1
Table S17. Regression results for models predicting clinical outcomes using WM across 3 modeling frameworks, controlling for covariates
	Depression Symptoms		Anxiety Symptoms		ADHD Symptoms		ODD Symptoms		CD Symptoms		Somatic Symptoms
	B (SE)	RESI	B (SE)	RESI	B (SE)	RESI	B (SE)	RESI	B (SE)	RESI	B (SE)	RESI
	Dimensional Models
WM	-0.33, (0.09)	-0.048***	-0.41, (0.11)	-0.049***	-0.66, (0.13)	-0.064***	-0.34, (0.09)	-0.048***	-0.4, (0.1)	-0.052***	-0.04, (0.07)	-0.007
Age	0.04, (0.05)	0.01	-0.1, (0.06)	-0.02	-0.17, (0.07)	-0.03*	-0.09, (0.05)	-0.022	-0.06, (0.05)	-0.015	0.02, (0.04)	0.007
Sex	-0.27, (0.05)	-0.069***	0.04, (0.06)	0.009	-0.96, (0.07)	-0.167***	-0.39, (0.05)	-0.098***	-0.59, (0.05)	-0.138***	0.16, (0.04)	0.052***
Site ID	0, (0)	-0.01	-0.01, (0.01)	-0.02	-0.01, (0.01)	-0.026†	0, (0)	0.011	0, (0)	0.002	0, (0)	-0.002
Pubertal Stage	0.04, (0.03)	0.016	0.01, (0.04)	0.003	0.14, (0.05)	0.038**	0.07, (0.03)	0.03*	0.08, (0.04)	0.029*	0.05, (0.02)	0.028†
Ethnicity	0.09, (0.07)	0.017	-0.03, (0.09)	-0.005	0.38, (0.1)	0.048***	0.15, (0.07)	0.027†	0.51, (0.07)	0.087***	0.06, (0.05)	0.014
Race	-0.02, (0.02)	-0.017	-0.04, (0.02)	-0.021	0, (0.03)	0	-0.03, (0.02)	-0.018	0.02, (0.02)	0.009	0, (0.01)	-0.002
Parental Education	0.01, (0.01)	0.006	0.02, (0.02)	0.015	0, (0.02)	-0.003	0.02, (0.01)	0.016	-0.03, (0.01)	-0.025†	0, (0.01)	-0.002
Combined Income	-0.1, (0.02)	-0.085***	-0.1, (0.02)	-0.067***	-0.17, (0.02)	-0.098***	-0.11, (0.02)	-0.093***	-0.19, (0.02)	-0.119***	-0.04, (0.01)	-0.047***
	Tail-Sampled Models
WM Group	-0.37, (0.1)	-0.087**	-0.41, (0.13)	-0.08**	-0.74, (0.15)	-0.116***	-0.32, (0.11)	-0.074**	-0.38, (0.11)	-0.084**	-0.05, (0.08)	-0.015
Age	0.1, (0.1)	0.023	-0.14, (0.12)	-0.029	-0.17, (0.15)	-0.029	-0.02, (0.1)	-0.006	0.04, (0.11)	0.009	-0.04, (0.07)	-0.012
Sex	-0.14, (0.11)	-0.032	0.06, (0.13)	0.011	-1, (0.15)	-0.167***	-0.39, (0.1)	-0.095***	-0.67, (0.11)	-0.149***	0.28, (0.08)	0.086**
Site ID	0.02, (0.01)	0.059†	0.02, (0.01)	0.043	0, (0.01)	0.002	0, (0.01)	0.008	0.01, (0.01)	0.022	0.01, (0.01)	0.039
Pubertal Stage	0.03, (0.06)	0.011	-0.02, (0.08)	-0.008	0.14, (0.09)	0.036	0.06, (0.07)	0.021	0.12, (0.08)	0.037	0.04, (0.05)	0.018
Ethnicity	0.13, (0.13)	0.024	-0.19, (0.16)	-0.03	0.23, (0.2)	0.028	0.04, (0.14)	0.007	0.37, (0.14)	0.062*	-0.03, (0.1)	-0.006
Race	-0.01, (0.04)	-0.008	0.08, (0.05)	0.045	0.08, (0.06)	0.035	-0.01, (0.04)	-0.003	0.02, (0.04)	0.01	0.03, (0.03)	0.023
Parental Education	0.01, (0.02)	0.008	0, (0.03)	0	-0.02, (0.04)	-0.013	0, (0.02)	-0.004	0, (0.02)	-0.002	0.02, (0.02)	0.032
Combined Income	-0.13, (0.03)	-0.099***	-0.11, (0.04)	-0.075**	-0.18, (0.04)	-0.101***	-0.1, (0.03)	-0.087***	-0.22, (0.04)	-0.142***	-0.07, (0.02)	-0.08**
	Propensity Matched Models
WM Group	-0.54, (0.13)	-0.128***	-0.47, (0.14)	-0.1*	-0.76, (0.19)	-0.126***	-0.36, (0.13)	-0.088†	-0.41, (0.13)	-0.099**	-0.14, (0.1)	-0.045
Age	0.15, (0.13)	0.037	-0.13, (0.15)	-0.028	-0.06, (0.19)	-0.01	0.06, (0.13)	0.014	0.05, (0.13)	0.012	0.04, (0.1)	0.014
Sex	-0.01, (0.14)	-0.002	0.21, (0.16)	0.041	-0.83, (0.19)	-0.135***	-0.35, (0.13)	-0.082†	-0.55, (0.14)	-0.124***	0.28, (0.1)	0.083*
Site ID	0.02, (0.01)	0.069	0.02, (0.01)	0.044	0.01, (0.02)	0.011	0, (0.01)	0.01	0.01, (0.01)	0.02	0.01, (0.01)	0.024
Pubertal Stage	0.08, (0.08)	0.029	-0.06, (0.1)	-0.019	0.18, (0.12)	0.048	0.07, (0.09)	0.024	0.11, (0.1)	0.032	0.04, (0.06)	0.019
Ethnicity	0.14, (0.16)	0.028	-0.03, (0.18)	-0.005	0.29, (0.25)	0.035	0.05, (0.17)	0.009	0.17, (0.17)	0.031	-0.07, (0.13)	-0.016
Race	0.03, (0.04)	0.019	0.06, (0.05)	0.038	0.1, (0.07)	0.046	0.01, (0.04)	0.01	0.08, (0.04)	0.056	0.07, (0.04)	0.052
Parental Education	-0.04, (0.03)	-0.038	-0.03, (0.04)	-0.026	-0.06, (0.05)	-0.038	-0.04, (0.03)	-0.036	-0.01, (0.03)	-0.009	-0.01, (0.03)	-0.006
Combined Income	-0.14, (0.05)	-0.093***	-0.13, (0.05)	-0.072*	-0.16, (0.06)	-0.078*	-0.08, (0.04)	-0.058	-0.2, (0.05)	-0.127***	-0.08, (0.03)	-0.081*
