## Supplementary_Tables for "Comparing Brain-Behavior Relationships Across Dimensional, Tail-Sampled, and Propensity-Matched Models": S18_CSF_cbcl.xlsx

### Sheet: Sheet1
Table S18. Regression results for models predicting clinical outcomes using CSF across 3 modeling frameworks, controlling for covaraites
	Depression Symptoms		Anxiety Symptoms		ADHD Symptoms		ODD Symptoms		CD Symptoms		Somatic Symptoms
	B (SE)	RESI	B (SE)	RESI	B (SE)	RESI	B (SE)	RESI	B (SE)	RESI	B (SE)	RESI
	Dimensional Models
CSF	0.01, (0.09)	0.002	0.05, (0.11)	0.006	-0.1, (0.13)	-0.01	-0.14, (0.09)	-0.02	-0.17, (0.1)	-0.022	0.04, (0.07)	0.007
Age	0.04, (0.05)	0.011	-0.09, (0.06)	-0.019	-0.16, (0.07)	-0.028†	-0.08, (0.05)	-0.02	-0.05, (0.05)	-0.012	0.02, (0.04)	0.007
Sex	-0.28, (0.05)	-0.072***	0.02, (0.06)	0.005	-0.98, (0.07)	-0.169***	-0.39, (0.05)	-0.098***	-0.6, (0.06)	-0.138***	0.16, (0.04)	0.05***
Site ID	0, (0)	-0.008	-0.01, (0.01)	-0.019	-0.01, (0.01)	-0.024†	0, (0)	0.012	0, (0)	0.003	0, (0)	-0.002
Pubertal Stage	0.04, (0.03)	0.018	0.01, (0.04)	0.005	0.15, (0.05)	0.041**	0.08, (0.03)	0.032*	0.09, (0.04)	0.031*	0.06, (0.02)	0.029†
Ethnicity	0.09, (0.07)	0.016	-0.04, (0.09)	-0.005	0.38, (0.1)	0.047***	0.15, (0.07)	0.026†	0.51, (0.07)	0.087***	0.06, (0.05)	0.013
Race	-0.02, (0.02)	-0.015	-0.03, (0.02)	-0.02	0, (0.03)	0.002	-0.02, (0.02)	-0.016	0.02, (0.02)	0.011	0, (0.01)	-0.002
Parental Education	0.01, (0.01)	0.005	0.02, (0.02)	0.014	-0.01, (0.02)	-0.004	0.02, (0.01)	0.016	-0.03, (0.01)	-0.026†	0, (0.01)	-0.003
Combined Income	-0.11, (0.02)	-0.089***	-0.1, (0.02)	-0.073***	-0.18, (0.02)	-0.105***	-0.12, (0.01)	-0.098***	-0.19, (0.02)	-0.122***	-0.04, (0.01)	-0.048***
	Tail-Sampled Models
CSF Group	-0.01, (0.12)	-0.002	0.06, (0.15)	0.01	-0.11, (0.17)	-0.016	-0.14, (0.12)	-0.03	-0.2, (0.15)	-0.034	-0.01, (0.09)	-0.001
Age	0.02, (0.1)	0.005	-0.12, (0.13)	-0.025	-0.28, (0.15)	-0.047	-0.09, (0.1)	-0.022	-0.01, (0.12)	-0.002	-0.01, (0.08)	-0.003
Sex	-0.5, (0.11)	-0.118***	0.01, (0.13)	0.002	-1.06, (0.15)	-0.175***	-0.57, (0.11)	-0.136***	-0.64, (0.13)	-0.127***	0.13, (0.09)	0.037
Site ID	-0.01, (0.01)	-0.024	-0.01, (0.01)	-0.036	-0.02, (0.01)	-0.039	0, (0.01)	0.011	0, (0.01)	-0.004	0, (0.01)	-0.014
Pubertal Stage	0.03, (0.07)	0.01	-0.05, (0.08)	-0.016	0.14, (0.09)	0.039	0.05, (0.06)	0.019	0.06, (0.08)	0.019	0.05, (0.05)	0.026
Ethnicity	0.33, (0.15)	0.056	0.13, (0.18)	0.018	0.37, (0.21)	0.045	0.25, (0.15)	0.043	0.8, (0.16)	0.128***	0.31, (0.11)	0.072†
Race	0.02, (0.04)	0.016	-0.05, (0.05)	-0.026	-0.01, (0.06)	-0.003	-0.01, (0.04)	-0.005	0.05, (0.05)	0.029	0, (0.03)	0.003
Parental Education	0.04, (0.03)	0.041	0.06, (0.03)	0.047	0.03, (0.04)	0.018	0.02, (0.03)	0.025	-0.02, (0.03)	-0.017	-0.01, (0.02)	-0.014
Combined Income	-0.12, (0.03)	-0.098***	-0.15, (0.04)	-0.099***	-0.19, (0.04)	-0.111***	-0.12, (0.03)	-0.096***	-0.23, (0.04)	-0.133***	-0.03, (0.02)	-0.038
	Propensity Matched Models
CSF Group	0.19, (0.19)	0.039	0.16, (0.22)	0.028	-0.03, (0.26)	-0.005	-0.06, (0.18)	-0.014	-0.04, (0.23)	-0.007	0.01, (0.13)	0.004
Age	0.03, (0.17)	0.007	-0.18, (0.2)	-0.034	-0.29, (0.25)	-0.045	0.09, (0.17)	0.02	0.15, (0.21)	0.027	-0.13, (0.12)	-0.041
Sex	-0.42, (0.21)	-0.078	-0.21, (0.25)	-0.033	-1.04, (0.27)	-0.148**	-0.51, (0.19)	-0.105†	-0.45, (0.25)	-0.07	0.12, (0.16)	0.028
Site ID	0.01, (0.02)	0.018	-0.01, (0.02)	-0.029	-0.02, (0.02)	-0.035	0.02, (0.01)	0.06	0.02, (0.02)	0.038	0, (0.01)	-0.005
Pubertal Stage	0.05, (0.11)	0.018	0.09, (0.14)	0.026	0.09, (0.15)	0.022	-0.04, (0.11)	-0.013	0.08, (0.15)	0.019	0.09, (0.08)	0.042
Ethnicity	0.55, (0.24)	0.089	0.62, (0.27)	0.089	0.55, (0.34)	0.063	0.31, (0.22)	0.054	1.03, (0.27)	0.147**	0.51, (0.16)	0.125*
Race	0.05, (0.07)	0.031	-0.08, (0.07)	-0.045	-0.05, (0.09)	-0.022	0.01, (0.07)	0.006	0.08, (0.09)	0.038	-0.02, (0.04)	-0.016
Parental Education	0.07, (0.04)	0.068	0.03, (0.05)	0.027	0.06, (0.06)	0.041	0.05, (0.04)	0.054	0.03, (0.05)	0.025	0, (0.03)	-0.006
Combined Income	-0.16, (0.05)	-0.136**	-0.15, (0.06)	-0.101*	-0.28, (0.06)	-0.166***	-0.21, (0.05)	-0.177***	-0.33, (0.07)	-0.197***	-0.04, (0.03)	-0.049
